# Imageomics quantifies epidermal aging of sun-protected human skin and its rejuvenation by xenografting

**DOI:** 10.64898/2026.04.29.721704

**Authors:** Austin E. Y. T. Lefebvre, Ying Zheng, Ruifeng Yang, Fiona Lan, Arben Nace, Emilie Katz, Sergiy Libert, Cynthia Kenyon, Katie Podshivalova, George Cotsarelis

## Abstract

Rejuvenating aging human skin is a major therapeutic goal, but objective, quantitative measures of intrinsic aging are limited. We performed a cross-sectional histological study of UV-protected buttock and abdominal skin in Caucasian females aged 20 to 81 years to identify features that reliably track age. Epidermal thickness measured between rete ridges was unchanged, but rete ridge size declined linearly with age: ridges became shorter and thinner in both sites, though ridge number decreased only in the abdomen. Consistent with these structural changes, expression of integrin β4 (ITGB4), a putative stem-cell marker, was reduced in aged skin. We combined these biomarkers into a predictive model that estimated skin age more accurately than any single marker. To test whether the model detects longitudinal change, we analyzed aged abdominal skin before and after xenografting onto young or aged mice, a procedure previously reported to rejuvenate human skin in young but not aged recipient mice. Both the individual biomarkers and the model indicated rejuvenation regardless of host age; however, engraftment efficiency was lower in aged hosts, with surviving grafts showing younger histological phenotypes. These results provide quantitative criteria for assessing intrinsic skin aging and suggest that the process of engraftment itself induces rejuvenation-like changes.
