## Supplementary_Table_HE_features for "Imageomics quantifies epidermal aging of sun-protected human skin and its rejuvenation by xenografting"

Site	Feature	Column in the deposited feature tables	Unit	Donors (n)	Intercept	Slope per year	Slope 95% CI, lower	Slope 95% CI, upper	r	r 95% CI, lower	r 95% CI, upper	R²	p	q (Benjamini-Hochberg)	Tests in family	Significant (q < 0.05)
Buttock	Rete ridge end thickness, 75th percentile	rete_end_thickness_q75	µm	54	40.8144	-0.207791	-0.292968	-0.122614	-0.56166	-0.72099	-0.345923	0.315462	9.92419e-06	0.000246171	47	yes
Buttock	Rete ridge end thickness, standard deviation	rete_end_thickness_std	µm	54	19.8609	-0.123445	-0.174936	-0.0719543	-0.55497	-0.71629	-0.337338	0.307992	1.33024e-05	0.000246171	47	yes
Buttock	Rete ridge end thickness, mean	rete_end_thickness_mean	µm	54	33.1842	-0.159577	-0.226844	-0.0923097	-0.550923	-0.71344	-0.332162	0.303516	1.58334e-05	0.000246171	47	yes
Buttock	Rete ridge end thickness, interquartile range	rete_end_thickness_iqr	µm	54	20.8795	-0.129478	-0.185008	-0.0739482	-0.544304	-0.708767	-0.323724	0.296267	2.09507e-05	0.000246171	47	yes
Buttock	Rete ridge end thickness, median	rete_end_thickness_median	µm	54	28.5912	-0.13926	-0.203033	-0.0754871	-0.519299	-0.69098	-0.292163	0.269672	5.73164e-05	0.000538774	47	yes
Buttock	Rete ridge end thickness, maximum	rete_end_thickness_max	µm	54	97.7854	-0.591395	-0.879628	-0.303162	-0.49583	-0.674095	-0.262984	0.245847	0.000137562	0.00107757	47	yes
Buttock	Rete ridge end thickness, range	rete_end_thickness_range	µm	54	89.0271	-0.581278	-0.879749	-0.282807	-0.476468	-0.660023	-0.239228	0.227022	0.000270425	0.00181571	47	yes
Buttock	Rete ridge length, 25th percentile	rete_length_q25	µm	54	58.5778	-0.298394	-0.465435	-0.131352	-0.445127	-0.636969	-0.201367	0.198138	0.000744495	0.00437391	47	yes
Buttock	Rete ridge base thickness, 75th percentile	rete_base_thickness_q75	µm	54	96.0633	-0.449598	-0.708173	-0.191024	-0.435543	-0.62985	-0.189933	0.189698	0.000995839	0.00520049	47	yes
Buttock	Rete ridge base thickness, mean	rete_base_thickness_mean	µm	54	79.6518	-0.341622	-0.545844	-0.1374	-0.422011	-0.619742	-0.1739	0.178093	0.00148055	0.00695859	47	yes
Buttock	Rete ridge length, median	rete_length_median	µm	54	76.1933	-0.394225	-0.634995	-0.153455	-0.414619	-0.614193	-0.165199	0.171909	0.00182621	0.00728354	47	yes
Buttock	Rete ridge base thickness, median	rete_base_thickness_median	µm	54	76.2169	-0.324935	-0.523762	-0.126109	-0.413973	-0.613706	-0.164439	0.171373	0.00185963	0.00728354	47	yes
Buttock	Rete ridge base thickness, 25th percentile	rete_base_thickness_q25	µm	54	61.2558	-0.24953	-0.409267	-0.0897916	-0.398657	-0.602142	-0.146539	0.158928	0.00282811	0.0102247	47	yes
Buttock	Rete ridge end thickness, 25th percentile	rete_end_thickness_q25	µm	54	19.3841	-0.0675556	-0.114938	-0.0201735	-0.368785	-0.579338	-0.112093	0.136002	0.00606876	0.0203737	47	yes
Buttock	Rete ridge length, 75th percentile	rete_length_q75	µm	54	98.0443	-0.462213	-0.795163	-0.129264	-0.360354	-0.572842	-0.102482	0.129855	0.00743579	0.022289	47	yes
Buttock	Rete ridge base thickness, interquartile range	rete_base_thickness_iqr	µm	54	35.3759	-0.210973	-0.363358	-0.0585878	-0.359503	-0.572184	-0.101514	0.129242	0.00758773	0.022289	47	yes
Buttock	Rete ridge length, minimum	rete_length_min	µm	54	32.7825	-0.141482	-0.254446	-0.0285176	-0.329106	-0.548529	-0.0672738	0.108311	0.0151009	0.0417494	47	yes
Buttock	Rete ridge base thickness, maximum	rete_base_thickness_max	µm	54	149.099	-0.619137	-1.11952	-0.118749	-0.325553	-0.545741	-0.0633115	0.105985	0.0162977	0.042555	47	yes
Buttock	Rete ridge base thickness, standard deviation	rete_base_thickness_std	µm	54	27.2496	-0.113991	-0.221184	-0.00679884	-0.283758	-0.512574	-0.0173129	0.0805186	0.0375853	0.0929743	47	no
Buttock	Rete ridge length, mean	rete_length_mean	µm	54	80.1276	-0.298989	-0.59521	-0.00276846	-0.270409	-0.501834	-0.00285497	0.0731209	0.047973	0.112737	47	no
Buttock	Rete ridge base thickness, range	rete_base_thickness_range	µm	54	116.087	-0.476174	-1.01186	0.0595103	-0.240121	-0.4772	0.0295387	0.0576581	0.0803045	0.179729	47	no
Buttock	Rete ridge length, interquartile range	rete_length_iqr	µm	54	39.8243	-0.172944	-0.380934	0.0350464	-0.225427	-0.465113	0.0450528	0.0508174	0.101223	0.216248	47	no
Buttock	Rete ridge dilation factor, minimum	rete_dilation_factor_min	dimensionless	54	0.105404	0.000672485	-0.000211076	0.00155605	0.207199	-0.0641191	0.449994	0.0429313	0.132753	0.271278	47	no
Buttock	Rete ridge base thickness, minimum	rete_base_thickness_min	µm	54	31.2686	-0.0992179	-0.249457	0.0510208	-0.180744	-0.427801	0.0914415	0.0326686	0.190901	0.373847	47	no
Buttock	Rete ridge dilation factor, interquartile range	rete_dilation_factor_iqr	dimensionless	54	0.276475	-0.00043393	-0.00112063	0.000252766	-0.173186	-0.421405	0.0991739	0.0299933	0.210439	0.395625	47	no
Buttock	Rete ridge dilation factor, 25th percentile	rete_dilation_factor_q25	dimensionless	54	0.258443	0.000504182	-0.000361677	0.00137004	0.159949	-0.112636	0.410144	0.0255837	0.247954	0.438862	47	no
Buttock	Epidermal thickness, maximum	thickness_max	µm	54	944.052	-4.61962	-12.6425	3.40326	-0.158212	-0.408661	0.114394	0.0250312	0.253193	0.438862	47	no
Buttock	Epidermal thickness, range	thickness_range	µm	54	841.208	-4.5129	-12.5123	3.48647	-0.155089	-0.405991	0.117553	0.0240527	0.262801	0.438862	47	no
Buttock	Rete ridge dilation factor, median	rete_dilation_factor_median	dimensionless	54	0.368079	0.000515432	-0.000413771	0.00144463	0.152552	-0.120115	0.403817	0.023272	0.270787	0.438862	47	no
Buttock	Epidermal thickness, standard deviation	thickness_std	µm	54	188.882	-1.13849	-3.25173	0.974744	-0.14826	-0.400136	0.12444	0.0219811	0.284655	0.44596	47	no
Buttock	Rete ridge dilation factor, range	rete_dilation_factor_range	dimensionless	54	1.00104	-0.00265341	-0.00772753	0.0024207	-0.144	-0.396474	0.128723	0.0207361	0.298875	0.453133	47	no
Buttock	Rete ridge dilation factor, standard deviation	rete_dilation_factor_std	dimensionless	54	0.233657	-0.000409688	-0.00122803	0.000408655	-0.137979	-0.391283	0.13476	0.0190382	0.319746	0.469628	47	no
Buttock	Rete ridge count	num_rete_ridges	count	54	38.8402	-0.123546	-0.394007	0.146914	-0.1261	-0.380996	0.146611	0.0159012	0.363564	0.517804	47	no
Buttock	Epidermal thickness, minimum	thickness_min	µm	54	103.207	-0.0875126	-0.291081	0.116056	-0.11878	-0.374626	0.153874	0.0141088	0.392295	0.532636	47	no
Buttock	Epidermal thickness, mean	thickness_mean	µm	54	286.932	-0.549633	-1.85817	0.758906	-0.116094	-0.372282	0.156533	0.0134778	0.403165	0.532636	47	no
Buttock	Rete ridge dilation factor, maximum	rete_dilation_factor_max	dimensionless	54	1.11405	-0.00202137	-0.00688366	0.00284091	-0.114918	-0.371255	0.157695	0.0132062	0.407977	0.532636	47	no
Buttock	Epidermal thickness, 25th percentile	thickness_q25	µm	54	189.506	-0.159595	-0.596378	0.277188	-0.101155	-0.359187	0.171243	0.0102324	0.466727	0.586947	47	no
Buttock	Rete ridge dilation factor, mean	rete_dilation_factor_mean	dimensionless	54	0.424232	0.000316912	-0.000565932	0.00119976	0.0993958	-0.172968	0.357638	0.00987953	0.474553	0.586947	47	no
Buttock	Epidermal thickness, interquartile range	thickness_iqr	µm	54	77.7779	0.214941	-0.493148	0.92303	0.0841699	-0.187824	0.344174	0.00708457	0.545098	0.656913	47	no
Buttock	Rete ridges per unit epidermal length	rete_ridges_per_epidermal_length	per µm	54	0.00688392	-9.49709e-06	-4.42632e-05	2.5269e-05	-0.075797	-0.336724	0.19594	0.00574519	0.58593	0.688467	47	no
Buttock	Rete ridge length, maximum	rete_length_max	µm	54	192.031	-0.410864	-2.16809	1.34637	-0.0649264	-0.327002	0.206423	0.00421544	0.640902	0.734692	47	no
Buttock	Rete ridge end thickness, minimum	rete_end_thickness_min	µm	54	9.11981	-0.00929411	-0.0528293	0.0342411	-0.0593023	-0.321951	0.211822	0.00351676	0.670138	0.749916	47	no
Buttock	Epidermal thickness, median	thickness_median	µm	54	220.565	-0.12354	-0.733723	0.486643	-0.0562509	-0.319204	0.214744	0.00316416	0.686208	0.750042	47	no
Buttock	Rete ridge length, range	rete_length_range	µm	54	160.399	-0.283242	-2.04193	1.47545	-0.0447716	-0.30883	0.225695	0.0020045	0.747858	0.798848	47	no
Buttock	Rete ridge dilation factor, 75th percentile	rete_dilation_factor_q75	dimensionless	54	0.537144	0.000135214	-0.000866139	0.00113657	0.0375489	-0.23255	0.30227	0.00140992	0.787495	0.822494	47	no
Buttock	Epidermal thickness, 75th percentile	thickness_q75	µm	54	268.545	0.0357824	-0.93811	1.00968	0.0102236	-0.258244	0.277225	0.000104522	0.94151	0.961978	47	no
Buttock	Rete ridge length, standard deviation	rete_length_std	µm	54	33.233	0.00819367	-0.398292	0.41468	0.00560912	-0.262546	0.27296	3.14623e-05	0.96789	0.96789	47	no
Abdomen	Rete ridges per unit epidermal length	rete_ridges_per_epidermal_length	per µm	20	0.00787523	-5.50875e-05	-8.27659e-05	-2.7409e-05	-0.701947	-0.873222	-0.376322	0.49273	0.000560933	0.0263638	47	yes
Abdomen	Rete ridge length, mean	rete_length_mean	µm	20	79.2727	-0.433755	-0.70003	-0.16748	-0.627848	-0.837642	-0.256628	0.394193	0.00303737	0.032676	47	yes
Abdomen	Rete ridge length, 75th percentile	rete_length_q75	µm	20	94.918	-0.52515	-0.863142	-0.187159	-0.609795	-0.828695	-0.229094	0.37185	0.00430765	0.032676	47	yes
Abdomen	Rete ridge dilation factor, median	rete_dilation_factor_median	dimensionless	20	0.332623	0.00173008	0.000616302	0.00284386	0.609697	0.228948	0.828646	0.371731	0.00431553	0.032676	47	yes
Abdomen	Rete ridge length, median	rete_length_median	µm	20	69.8149	-0.373807	-0.616767	-0.130847	-0.60603	-0.826815	-0.223429	0.367273	0.00462129	0.032676	47	yes
Abdomen	Rete ridge end thickness, maximum	rete_end_thickness_max	µm	20	83.1296	-0.48632	-0.80389	-0.16875	-0.604238	-0.825918	-0.22074	0.365103	0.00477717	0.032676	47	yes
Abdomen	Rete ridge base thickness, maximum	rete_base_thickness_max	µm	20	141.222	-0.699294	-1.15808	-0.240508	-0.602442	-0.825018	-0.218052	0.362936	0.00493764	0.032676	47	yes
Abdomen	Rete ridge end thickness, range	rete_end_thickness_range	µm	20	75.6489	-0.526441	-0.877771	-0.175111	-0.595884	-0.821723	-0.208286	0.355077	0.00556187	0.032676	47	yes
Abdomen	Rete ridge base thickness, mean	rete_base_thickness_mean	µm	20	71.0429	-0.309793	-0.524402	-0.0951844	-0.581527	-0.814457	-0.187173	0.338174	0.00715682	0.0369779	47	yes
Abdomen	Rete ridge dilation factor, 25th percentile	rete_dilation_factor_q25	dimensionless	20	0.228125	0.00156146	0.000464016	0.00265891	0.575965	0.17909	0.811622	0.331735	0.00786763	0.0369779	47	yes
Abdomen	Rete ridge base thickness, 75th percentile	rete_base_thickness_q75	µm	20	85.3826	-0.394718	-0.680062	-0.109374	-0.565128	-0.806067	-0.163495	0.31937	0.00941807	0.0376114	47	yes
Abdomen	Rete ridge base thickness, standard deviation	rete_base_thickness_std	µm	20	27.5989	-0.153096	-0.264114	-0.0420783	-0.563936	-0.805453	-0.16179	0.318024	0.0096029	0.0376114	47	yes
Abdomen	Rete ridge end thickness, standard deviation	rete_end_thickness_std	µm	20	17.161	-0.0978351	-0.169898	-0.025772	-0.557926	-0.802351	-0.153239	0.311281	0.0105798	0.0382499	47	yes
Abdomen	Rete ridge length, 25th percentile	rete_length_q25	µm	20	54.2964	-0.296845	-0.520121	-0.0735689	-0.549886	-0.798181	-0.141893	0.302374	0.0120111	0.0396626	47	yes
Abdomen	Rete ridge base thickness, range	rete_base_thickness_range	µm	20	119.627	-0.661096	-1.16275	-0.159438	-0.546504	-0.796419	-0.137151	0.298666	0.0126583	0.0396626	47	yes
Abdomen	Rete ridge dilation factor, minimum	rete_dilation_factor_min	dimensionless	20	0.0793383	0.00152812	0.00034393	0.00271232	0.538463	0.125955	0.792214	0.289943	0.0143101	0.0420359	47	yes
Abdomen	Rete ridge base thickness, median	rete_base_thickness_median	µm	20	68.4306	-0.297364	-0.53825	-0.0564772	-0.521563	-0.783297	-0.102759	0.272028	0.0183485	0.0507282	47	no
Abdomen	Rete ridge length, interquartile range	rete_length_iqr	µm	20	39.642	-0.212152	-0.38938	-0.034925	-0.509919	-0.77709	-0.0870389	0.260018	0.0216254	0.0524446	47	no
Abdomen	Rete ridge base thickness, interquartile range	rete_base_thickness_iqr	µm	20	33.839	-0.229447	-0.422232	-0.0366621	-0.507742	-0.775923	-0.0841221	0.257802	0.0222869	0.0524446	47	no
Abdomen	Rete ridge dilation factor, mean	rete_dilation_factor_mean	dimensionless	20	0.401264	0.00118627	0.000189289	0.00218324	0.507644	0.0839918	0.775871	0.257703	0.0223168	0.0524446	47	no
Abdomen	Rete ridge length, maximum	rete_length_max	µm	20	185.008	-1.08168	-2.00758	-0.155786	-0.500753	-0.772166	-0.074809	0.250753	0.024519	0.0548759	47	no
Abdomen	Rete ridge length, standard deviation	rete_length_std	µm	20	37.391	-0.213345	-0.416945	-0.00974475	-0.460579	-0.750198	-0.0226811	0.212133	0.0409878	0.0875648	47	no
Abdomen	Rete ridge length, range	rete_length_range	µm	20	154.189	-0.943474	-1.86286	-0.0240897	-0.453029	-0.745996	-0.0131429	0.205235	0.0448642	0.091679	47	no
Abdomen	Rete ridge base thickness, 25th percentile	rete_base_thickness_q25	µm	20	50.7639	-0.155321	-0.320767	0.0101253	-0.421559	-0.72823	0.0257686	0.177712	0.0641338	0.125595	47	no
Abdomen	Rete ridge length, minimum	rete_length_min	µm	20	29.4893	-0.108692	-0.246485	0.0291009	-0.363839	-0.694535	0.0937808	0.132379	0.114801	0.207726	47	no
Abdomen	Rete ridge end thickness, mean	rete_end_thickness_mean	µm	20	26.2108	-0.0578092	-0.13112	0.0155018	-0.363735	-0.694473	0.0938997	0.132303	0.114912	0.207726	47	no
Abdomen	Rete ridge count	num_rete_ridges	count	20	38.2865	-0.240073	-0.604938	0.124792	-0.309795	-0.661615	0.153811	0.0959732	0.183775	0.319905	47	no
Abdomen	Rete ridge dilation factor, 75th percentile	rete_dilation_factor_q75	dimensionless	20	0.523483	0.000994266	-0.000662144	0.00265068	0.28492	-0.180338	0.645992	0.0811797	0.223379	0.374957	47	no
Abdomen	Rete ridge end thickness, minimum	rete_end_thickness_min	µm	20	7.25353	0.0254986	-0.0193058	0.070303	0.271253	-0.194631	0.637278	0.073578	0.247346	0.400871	47	no
Abdomen	Rete ridge dilation factor, interquartile range	rete_dilation_factor_iqr	dimensionless	20	0.29886	-0.0005549	-0.00160034	0.000490538	-0.254205	-0.626276	0.212185	0.0646202	0.279461	0.437822	47	no
Abdomen	Rete ridge end thickness, interquartile range	rete_end_thickness_iqr	µm	20	15.3746	-0.0434971	-0.131722	0.0447281	-0.237175	-0.615135	0.229425	0.0562521	0.31401	0.476079	47	no
Abdomen	Rete ridge end thickness, 75th percentile	rete_end_thickness_q75	µm	20	30.7491	-0.0441292	-0.154896	0.0666375	-0.193553	-0.585891	0.27229	0.0374627	0.413566	0.607425	47	no
Abdomen	Epidermal thickness, 25th percentile	thickness_q25	µm	20	168.428	-0.159507	-0.620635	0.301621	-0.168831	-0.568852	0.295788	0.0285039	0.476742	0.672332	47	no
Abdomen	Rete ridge dilation factor, standard deviation	rete_dilation_factor_std	dimensionless	20	0.248069	-0.000438878	-0.00173623	0.000858473	-0.165215	-0.566331	0.299179	0.0272961	0.486368	0.672332	47	no
Abdomen	Epidermal thickness, minimum	thickness_min	µm	20	107.755	-0.0548311	-0.236048	0.126386	-0.148177	-0.554348	0.314999	0.0219565	0.532985	0.712915	47	no
Abdomen	Rete ridge dilation factor, range	rete_dilation_factor_range	dimensionless	20	1.07237	-0.00260562	-0.0116565	0.0064453	-0.141131	-0.549344	0.321466	0.019918	0.552846	0.712915	47	no
Abdomen	Rete ridge base thickness, minimum	rete_base_thickness_min	µm	20	22.6853	-0.0437265	-0.198912	0.111459	-0.138191	-0.547246	0.324153	0.0190967	0.561231	0.712915	47	no
Abdomen	Epidermal thickness, median	thickness_median	µm	20	198.6	-0.169291	-0.882019	0.543438	-0.116815	-0.531843	0.34346	0.0136458	0.623808	0.771552	47	no
Abdomen	Epidermal thickness, mean	thickness_mean	µm	20	224.617	-0.187315	-1.068	0.693368	-0.104745	-0.523022	0.354194	0.0109714	0.660312	0.777653	47	no
Abdomen	Rete ridge end thickness, median	rete_end_thickness_median	µm	20	20.5438	-0.0140173	-0.0802389	0.0522043	-0.104247	-0.522657	0.354633	0.0108675	0.661833	0.777653	47	no
Abdomen	Rete ridge end thickness, 25th percentile	rete_end_thickness_q25	µm	20	15.2942	-0.00892897	-0.0572012	0.0393433	-0.0912144	-0.513027	0.366083	0.00832007	0.702123	0.782369	47	no
Abdomen	Epidermal thickness, 75th percentile	thickness_q75	µm	20	250.754	-0.193201	-1.30329	0.916892	-0.0858652	-0.509044	0.370743	0.00737283	0.718891	0.782369	47	no
Abdomen	Epidermal thickness, standard deviation	thickness_std	µm	20	92.478	-0.160132	-1.13598	0.815714	-0.080992	-0.505399	0.374968	0.0065597	0.734276	0.782369	47	no
Abdomen	Epidermal thickness, maximum	thickness_max	µm	20	558.692	-0.704265	-5.20232	3.79379	-0.0773007	-0.502628	0.378156	0.0059754	0.745995	0.782369	47	no
Abdomen	Epidermal thickness, range	thickness_range	µm	20	453.688	-0.699771	-5.22614	3.82659	-0.0763328	-0.5019	0.37899	0.0058267	0.749077	0.782369	47	no
Abdomen	Rete ridge dilation factor, maximum	rete_dilation_factor_max	dimensionless	20	1.14059	-0.000813083	-0.00918795	0.00756178	-0.0480208	-0.480334	0.403065	0.002306	0.840665	0.85894	47	no
Abdomen	Epidermal thickness, interquartile range	thickness_iqr	µm	20	83.4726	-0.0543571	-0.823184	0.71447	-0.0349893	-0.470229	0.413941	0.00122425	0.883569	0.883569	47	no
