## Supplementary_Table_IF_features for "Imageomics quantifies epidermal aging of sun-protected human skin and its rejuvenation by xenografting"

Marker	Feature	Column in the deposited feature tables	Unit	Donors (n)	Intercept	Slope per year	Slope 95% CI, lower	Slope 95% CI, upper	r	r 95% CI, lower	r 95% CI, upper	R²	p	q (Benjamini-Hochberg)	Tests in family	Significant (q < 0.05)	Donors (n), all donors	Intercept, all donors	Slope per year, all donors	Slope 95% CI, lower, all donors	Slope 95% CI, upper, all donors	r, all donors	R², all donors	p, all donors	q (Benjamini-Hochberg), all donors	Significant (q < 0.05), all donors
ITGB4	ITGB4 mean intensity	Mean Intensity	AU	52	50117.9	-371.78	-506.273	-237.288	-0.617579	-0.762046	-0.414545	0.381404	1.07674e-06	1.07674e-06	1	yes	59	49140	-374.236	-497.184	-251.288	-0.628167	0.394594	1.00389e-07	1.00389e-07	yes
Ki67	Ki67+ cells per rete ridge	Ki67 per rete redge	cells per ridge	43	5.0052	-0.0469812	-0.0723812	-0.0215812	-0.503901	-0.698527	-0.239858	0.253917	0.000571176	0.000865874	2	yes	51	4.27266	-0.0286409	-0.05895	0.00166822	-0.261818	0.0685487	0.0634647	0.0634647	no
Ki67	Ki67+ cells per unit epidermal length	Ki67 per unit length	cells per unit epidermal length	43	0.0375663	-0.000310444	-0.0004849	-0.000135988	-0.489434	-0.68856	-0.221676	0.239545	0.000865874	0.000865874	2	yes	51	0.0321825	-0.000178766	-0.00034607	-1.14611e-05	-0.293262	0.0860024	0.0367482	0.0634647	no
CD31	Minor axis length, 50th percentile	minor_axis_p50	px	30	7.3901	-0.0231457	-0.0382847	-0.00800669	-0.509328	-0.73477	-0.182557	0.259415	0.00404439	0.0869543	43	no	39	7.07795	-0.0169777	-0.0307022	-0.00325322	-0.380985	0.14515	0.0167173	0.143769	no
CD31	Minor axis length, median	minor_axis_median	px	30	7.3901	-0.0231457	-0.0382847	-0.00800669	-0.509328	-0.73477	-0.182557	0.259415	0.00404439	0.0869543	43	no	39	7.07795	-0.0169777	-0.0307022	-0.00325322	-0.380985	0.14515	0.0167173	0.143769	no
CD31	Solidity, 25th percentile	solidity_p25	dimensionless	30	0.715824	0.000636017	0.000144719	0.00112732	0.44803	0.104653	0.695963	0.200731	0.0130325	0.162115	43	no	39	0.718981	0.000580083	0.000144457	0.00101571	0.405466	0.164403	0.0104433	0.143769	no
CD31	Perimeter, 50th percentile	perimeter_p50	px	30	34.5095	-0.0860177	-0.156695	-0.0153406	-0.426203	-0.681785	-0.0778938	0.181649	0.0188505	0.162115	43	no	39	33.1373	-0.0572839	-0.115694	0.00112583	-0.310533	0.0964308	0.0543483	0.212452	no
CD31	Perimeter, median	perimeter_median	px	30	34.5095	-0.0860177	-0.156695	-0.0153406	-0.426203	-0.681785	-0.0778938	0.181649	0.0188505	0.162115	43	no	39	33.1373	-0.0572839	-0.115694	0.00112583	-0.310533	0.0964308	0.0543483	0.212452	no
CD31	Area, 50th percentile	area_p50	px²	30	65.2521	-0.230858	-0.445656	-0.0160597	-0.384135	-0.653908	-0.0276986	0.147559	0.0361035	0.175759	43	no	39	61.2032	-0.133637	-0.346395	0.0791202	-0.204795	0.0419409	0.211067	0.334858	no
CD31	Area, median	area_median	px²	30	65.2521	-0.230858	-0.445656	-0.0160597	-0.384135	-0.653908	-0.0276986	0.147559	0.0361035	0.175759	43	no	39	61.2032	-0.133637	-0.346395	0.0791202	-0.204795	0.0419409	0.211067	0.334858	no
CD31	Minor axis length, 75th percentile	minor_axis_p75	px	30	10.2974	-0.029486	-0.0571064	-0.00186558	-0.381931	-0.652427	-0.0251176	0.145871	0.0372759	0.175759	43	no	39	9.97653	-0.0232222	-0.0458971	-0.000547232	-0.322872	0.104247	0.0449859	0.212452	no
CD31	Minor axis length, 5th percentile	minor_axis_p5	px	30	3.79966	-0.00424658	-0.00836292	-0.000130247	-0.370879	-0.64497	-0.0122465	0.137552	0.0436247	0.175759	43	no	39	3.71926	-0.00285911	-0.00731005	0.00159182	-0.209237	0.0437802	0.201116	0.334858	no
CD31	Minor axis length, mean	minor_axis_mean	px	30	8.79461	-0.0218485	-0.0430474	-0.000649619	-0.37057	-0.644761	-0.0118879	0.137322	0.0438141	0.175759	43	no	39	8.6528	-0.0195663	-0.0363045	-0.00282811	-0.362848	0.131659	0.0231923	0.158254	no
CD31	Solidity, mean	solidity_mean	dimensionless	30	0.798097	0.000373224	8.98983e-06	0.000737457	0.368718	0.00974345	0.643506	0.135953	0.0449615	0.175759	43	no	39	0.797343	0.000394897	8.31812e-05	0.000706613	0.388792	0.15116	0.0144407	0.143769	no
CD31	Perimeter, 75th percentile	perimeter_p75	px	30	62.1737	-0.215466	-0.435924	0.00499296	-0.353865	-0.633386	0.00734001	0.12522	0.0550558	0.197283	43	no	39	59.6345	-0.160714	-0.333522	0.0120933	-0.295918	0.0875676	0.0673861	0.241467	no
CD31	Perimeter, 25th percentile	perimeter_p25	px	30	22.3401	-0.0265737	-0.0545219	0.00137451	-0.345419	-0.627588	0.0169612	0.119314	0.0615455	0.203573	43	no	39	21.6159	-0.013691	-0.0358829	0.00850084	-0.201298	0.040521	0.219135	0.334858	no
CD31	Area, 75th percentile	area_p75	px²	30	140.999	-0.632203	-1.32129	0.0568806	-0.334677	-0.62017	0.0291007	0.112009	0.0706459	0.20941	43	no	39	132.169	-0.453464	-0.997544	0.0906158	-0.267508	0.0715606	0.0996826	0.279718	no
CD31	Minor axis length, 25th percentile	minor_axis_p25	px	30	4.98101	-0.00522174	-0.0110201	0.00057662	-0.329186	-0.616358	0.0352657	0.108363	0.0756843	0.20941	43	no	39	4.86759	-0.00319189	-0.00987152	0.00348773	-0.157197	0.0247107	0.339218	0.394226	no
CD31	Solidity, 50th percentile	solidity_p50	dimensionless	30	0.822098	0.000404615	-5.95746e-05	0.000868804	0.319719	-0.0458289	0.609754	0.10222	0.0850153	0.20941	43	no	39	0.828707	0.000311859	-8.76799e-05	0.000711398	0.251637	0.0633212	0.122267	0.279718	no
CD31	Solidity, median	solidity_median	dimensionless	30	0.822098	0.000404615	-5.95746e-05	0.000868804	0.319719	-0.0458289	0.609754	0.10222	0.0850153	0.20941	43	no	39	0.828707	0.000311859	-8.76799e-05	0.000711398	0.251637	0.0633212	0.122267	0.279718	no
CD31	Solidity, 95th percentile	solidity_p95	dimensionless	30	0.951747	0.000245527	-3.86599e-05	0.000529714	0.317182	-0.0486466	0.607977	0.100604	0.0876599	0.20941	43	no	39	0.959371	0.000133181	-0.000120703	0.000387064	0.17213	0.0296287	0.29472	0.372735	no
CD31	Perimeter, mean	perimeter_mean	px	30	56.0878	-0.165219	-0.36041	0.029972	-0.31138	-0.603903	0.0550662	0.0969578	0.093941	0.212603	43	no	39	55.4141	-0.150584	-0.302018	0.000850528	-0.314433	0.098868	0.0512346	0.212452	no
CD31	Major axis length, 50th percentile	major_axis_p50	px	30	13.698	-0.0194549	-0.0437119	0.00480201	-0.296515	-0.593395	0.071379	0.0879213	0.111589	0.228492	43	no	39	13.2695	-0.0106708	-0.0295378	0.00819609	-0.185141	0.0342773	0.25916	0.354098	no
CD31	Major axis length, median	major_axis_median	px	30	13.698	-0.0194549	-0.0437119	0.00480201	-0.296515	-0.593395	0.071379	0.0879213	0.111589	0.228492	43	no	39	13.2695	-0.0106708	-0.0295378	0.00819609	-0.185141	0.0342773	0.25916	0.354098	no
CD31	Major axis length, 75th percentile	major_axis_p75	px	30	22.9611	-0.056512	-0.12948	0.0164564	-0.287179	-0.586743	0.081525	0.0824717	0.123871	0.242112	43	no	39	22.1227	-0.0369823	-0.0964782	0.0225136	-0.202755	0.0411096	0.215748	0.334858	no
CD31	Area, 25th percentile	area_p25	px²	30	34.4133	-0.049794	-0.115229	0.0156412	-0.282574	-0.583447	0.0865011	0.0798481	0.130284	0.243574	43	no	39	32.7388	-0.022531	-0.0786135	0.0335516	-0.132641	0.0175936	0.420844	0.464008	no
CD31	Solidity, SD	solidity_std	dimensionless	30	0.128876	-0.000148832	-0.000359011	6.13478e-05	-0.264368	-0.570318	0.105996	0.0698906	0.158027	0.282712	43	no	39	0.138242	-0.000305221	-0.000498503	-0.000111938	-0.465541	0.216729	0.00282158	0.121328	no
CD31	Major axis length, mean	major_axis_mean	px	30	19.5962	-0.0364813	-0.0888141	0.0158516	-0.260537	-0.567535	0.110064	0.0678793	0.164367	0.282712	43	no	39	19.6338	-0.0333163	-0.074948	0.00831547	-0.257576	0.0663452	0.113406	0.279718	no
CD31	Major axis length, 25th percentile	major_axis_p25	px	30	9.53458	-0.00770947	-0.0204363	0.00501734	-0.228306	-0.543844	0.14379	0.0521238	0.224955	0.36422	43	no	39	9.27539	-0.00293157	-0.0129174	0.00705423	-0.0973263	0.0094724	0.555573	0.597241	no
CD31	Minor axis length, SD	minor_axis_std	px	30	6.01995	-0.019983	-0.0532449	0.0132789	-0.226523	-0.542518	0.145631	0.0513129	0.228696	0.36422	43	no	39	5.97867	-0.0202561	-0.0482592	0.00774702	-0.234247	0.0548718	0.151191	0.325061	no
CD31	Area, mean	area_mean	px²	30	127.406	-0.411013	-1.12298	0.300959	-0.218096	-0.536232	0.154297	0.0475658	0.246944	0.379235	43	no	39	121.459	-0.298636	-0.853627	0.256356	-0.176428	0.0311269	0.282642	0.368291	no
CD31	Solidity, 75th percentile	solidity_p75	dimensionless	30	0.898655	0.000171499	-0.000150626	0.000493624	0.201856	-0.170837	0.524017	0.0407457	0.284759	0.422229	43	no	39	0.899548	0.000165873	-0.000106996	0.000438742	0.198461	0.0393869	0.225835	0.334858	no
CD31	Roundness	Roundness	dimensionless	30	0.453291	-0.000368247	-0.00110632	0.000369824	-0.189638	-0.51474	0.183144	0.0359626	0.315523	0.45225	43	no	39	0.446689	-0.000349883	-0.00104454	0.000344776	-0.165464	0.0273782	0.314097	0.385891	no
CD31	Objects per unit mask area	objects_per_mask_area	per px²	30	0.000281774	1.07441e-06	-1.13914e-06	3.28796e-06	0.184664	-0.18812	0.510941	0.0341009	0.328616	0.455822	43	no	39	0.000247789	1.82597e-06	-3.01551e-07	3.95349e-06	0.274878	0.0755578	0.0903493	0.277501	no
CD31	Minor axis length, 95th percentile	minor_axis_p95	px	30	18.3766	-0.0354389	-0.114996	0.0441185	-0.169932	-0.499614	0.20275	0.0288768	0.369314	0.496266	43	no	39	19.3103	-0.0554343	-0.117447	0.00657868	-0.285383	0.0814437	0.0782278	0.258753	no
CD31	Perimeter, 95th percentile	perimeter_p95	px	30	148.858	-0.334386	-1.18276	0.513982	-0.150836	-0.484762	0.221469	0.0227514	0.426251	0.540005	43	no	39	153.333	-0.435844	-1.11678	0.245089	-0.208523	0.0434817	0.202694	0.334858	no
CD31	Major axis length, 95th percentile	major_axis_p95	px	30	47.8646	-0.087793	-0.310887	0.135301	-0.150601	-0.484578	0.221697	0.0226805	0.42698	0.540005	43	no	39	48.8553	-0.0875789	-0.267948	0.0927902	-0.159665	0.0254929	0.331591	0.394226	no
CD31	Perimeter, SD	perimeter_std	px	30	67.3437	-0.22491	-0.835453	0.385632	-0.141175	-0.477175	0.230834	0.0199305	0.456797	0.561208	43	no	39	70.1881	-0.276638	-0.770321	0.217046	-0.183487	0.0336676	0.263515	0.354098	no
CD31	Major axis length, SD	major_axis_std	px	30	18.8983	-0.047754	-0.187015	0.0915071	-0.13159	-0.469597	0.24006	0.017316	0.488217	0.583148	43	no	39	21.608	-0.09089	-0.207762	0.0259817	-0.250774	0.0628876	0.123596	0.279718	no
CD31	Area, 95th percentile	area_p95	px²	30	364.649	-0.670837	-3.62712	2.28545	-0.0875062	-0.43409	0.281642	0.00765733	0.645653	0.733746	43	no	39	358.096	-0.560626	-2.84917	1.72791	-0.0813306	0.00661467	0.622577	0.645924	no
CD31	Area, SD	area_std	px²	30	196.485	-0.517471	-2.82816	1.79322	-0.0863685	-0.43316	0.282697	0.00745952	0.649967	0.733746	43	no	39	180.597	-0.267093	-2.10858	1.5744	-0.0482577	0.0023288	0.77049	0.77049	no
CD31	Solidity, 5th percentile	solidity_p5	dimensionless	30	0.584954	0.000149828	-0.000552542	0.000852198	0.0822978	-0.286465	0.429823	0.00677293	0.665491	0.733746	43	no	39	0.549865	0.000783227	0.000100176	0.00146628	0.356815	0.127317	0.0257623	0.158254	no
CD31	CD31-positive area fraction	fraction	dimensionless	30	0.0433426	5.49208e-05	-0.000368575	0.000478416	0.0501393	-0.315835	0.403127	0.00251395	0.792458	0.851892	43	no	39	0.0377056	0.000176971	-0.000207836	0.000561778	0.151427	0.02293	0.357462	0.404496	no
CD31	Major axis length, 5th percentile	major_axis_p5	px	30	6.81605	-0.000690829	-0.00906142	0.00767976	-0.0319323	-0.387741	0.332158	0.00101967	0.866968	0.909259	43	no	39	6.7024	0.00151641	-0.00482555	0.00785837	0.0793963	0.00630378	0.630902	0.645924	no
CD31	Area, 5th percentile	area_p5	px²	30	22.4431	0.00120937	-0.0174728	0.0198915	0.0250514	-0.338271	0.381874	0.000627573	0.895457	0.916778	43	no	39	21.9578	0.0100425	-0.00616683	0.0262519	0.202116	0.0408508	0.217229	0.334858	no
CD31	Perimeter, 5th percentile	perimeter_p5	px	30	16.1379	0.000640426	-0.013811	0.0150919	0.0171527	-0.34525	0.375104	0.000294214	0.928316	0.928316	43	no	39	15.7012	0.0077267	-0.00448478	0.0199382	0.206237	0.0425338	0.207799	0.334858	no
